# A single-cell atlas of *Toxoplasma* sexual development in the feline intestinal tract

**DOI:** 10.1101/2025.10.31.685900

**Authors:** Hisham S Alrubaye, Sarah M Reilly, Rafaela da Silva, NyJaee Washington, Jon P Boyle

## Abstract

*Toxoplasma gondii* undergoes sexual development exclusively in the feline intestine, a process critical for genetic diversity and population expansion. Recent studies have identified genes critical in suppressing presexual development and metabolic differences in felines that may promote sexual development, but to date the gene regulatory networks driving development in the cat are unknown. To investigate this, we performed single-cell transcriptomics on parasites isolated from cat intestines, using fluorescent reporter strains and flow cytometry. From 15,068 cells across two experiments, we identified rare populations, including cells that bear all of the hallmarks of gametes. Candidate genes emerging from this study were tested via CRISPR-Cas9 Perturb-seq, identifying AP2X6 as a regulator of macrogametocyte development. Our single-cell data extends what is known about gene expression changes throughout sexual development and should be useful to those in the field working towards inducing gametogenesis, mating, and oocyst production *in vitro*.
