## Supplementary material for "A single-cell atlas of *Toxoplasma* sexual development in the feline intestinal tract": Source Data Figure 4

### Sheet: Fig4C
Sample	MedianZscore	SD	ymin	ymax
EES1	-0.409605	0.994001	-1.40361	0.584396
EES2-A	-0.398805	0.713034	-1.11184	0.314229
EES2-B	-0.429724	0.773088	-1.20281	0.343365
EES3-A	-0.0244723	0.627511	-0.651983	0.603038
EES3-B	-0.307911	0.542004	-0.849915	0.234093
EES4-A	-0.559807	0.760839	-1.32065	0.201032
EES4-B	0.392787	0.588241	-0.195454	0.981028
EES5	1.54388	1.18059	0.363289	2.72447

### Sheet: Fig4G
Sample	MedianZscore	SD	ymin	ymax
EES1	-1.26344	0.264919	-1.52836	-0.99852
EES2-A	-0.304031	0.312588	-0.616619	0.00855711
EES2-B	-0.724872	0.171373	-0.896245	-0.553499
EES3-A	0.0140503	0.331196	-0.317145	0.345246
EES3-B	-0.290788	0.193512	-0.484301	-0.0972762
EES4-A	0.691775	0.458526	0.233249	1.1503
EES4-B	-0.123392	0.464904	-0.588296	0.341513
EES5	1.96142	0.414149	1.54727	2.37557

### Sheet: Fig4E
Sample	MedianZscore	SD	ymin	ymax
EES1	-0.756131	0.30449	-1.06062	-0.451641
EES2-A	-0.279481	0.218029	-0.49751	-0.0614519
EES2-B	-0.699452	0.332521	-1.03197	-0.366931
EES3-A	-0.261835	0.234808	-0.496643	-0.0270267
EES3-B	-0.225427	0.117728	-0.343156	-0.107699
EES4-A	-0.144782	0.266478	-0.41126	0.121696
EES4-B	-0.028069	0.234479	-0.262548	0.20641
EES5	2.37487	0.285673	2.08919	2.66054

### Sheet: Fig4H
Sample	MedianZscore	SD	ymin	ymax
EES1	-1.01371	0.12835	-1.14206	-0.885359
EES2-A	-0.732323	0.10961	-0.841933	-0.622712
EES2-B	-0.632234	0.0827657	-0.715	-0.549468
EES3-A	-0.332731	0.18656	-0.519291	-0.146171
EES3-B	-0.0187687	0.123575	-0.142344	0.104807
EES4-A	0.00595968	0.284512	-0.278552	0.290472
EES4-B	0.573078	0.422186	0.150892	0.995264
EES5	2.0824	0.26206	1.82034	2.34446

### Sheet: Fig4I
ID	Name	Bgd count	Result count	Result gene list	Pct of bgd	Fold enrichment	Odds ratio	P-value	Benjamini	Bonferroni
GO:0016052	carbohydrate catabolic process	20	4	TGME49_222020,TGME49_226960,TGME49_236040,TGME49_305030,	20	26.34	36.4	1.25509192908e-05	0.00106558	0.00258549
GO:0044281	small molecule metabolic process	258	10	TGME49_203500,TGME49_222020,TGME49_226960,TGME49_236040,TGME49_251690,TGME49_253880,TGME49_288360,TGME49_294820,TGME49_305030,TGME49_307030,	3.9	5.11	6.8	1.45945737571e-05	0.00106558	0.00300648
GO:0019752	carboxylic acid metabolic process	165	8	TGME49_203500,TGME49_222020,TGME49_226960,TGME49_236040,TGME49_251690,TGME49_253880,TGME49_288360,TGME49_294820,	4.8	6.39	8.17	2.47514117195e-05	0.00106558	0.00509879
GO:0006082	organic acid metabolic process	166	8	TGME49_203500,TGME49_222020,TGME49_226960,TGME49_236040,TGME49_251690,TGME49_253880,TGME49_288360,TGME49_294820,	4.8	6.35	8.12	2.58635280661e-05	0.00106558	0.00532789
GO:0043436	oxoacid metabolic process	166	8	TGME49_203500,TGME49_222020,TGME49_226960,TGME49_236040,TGME49_251690,TGME49_253880,TGME49_288360,TGME49_294820,	4.8	6.35	8.12	2.58635280661e-05	0.00106558	0.00532789
GO:0032787	monocarboxylic acid metabolic process	62	5	TGME49_222020,TGME49_226960,TGME49_236040,TGME49_253880,TGME49_294820,	8.1	10.62	13.05	9.08018171765e-05	0.00311753	0.0187052
GO:0009179	purine ribonucleoside diphosphate metabolic process	18	3	TGME49_222020,TGME49_226960,TGME49_236040,	16.7	21.95	28.3	0.000304646	0.00522976	0.0627571
GO:0009185	ribonucleoside diphosphate metabolic process	18	3	TGME49_222020,TGME49_226960,TGME49_236040,	16.7	21.95	28.3	0.000304646	0.00522976	0.0627571
GO:0006757	ATP generation from ADP	18	3	TGME49_222020,TGME49_226960,TGME49_236040,	16.7	21.95	28.3	0.000304646	0.00522976	0.0627571
GO:0009135	purine nucleoside diphosphate metabolic process	18	3	TGME49_222020,TGME49_226960,TGME49_236040,	16.7	21.95	28.3	0.000304646	0.00522976	0.0627571
GO:0006096	glycolytic process	18	3	TGME49_222020,TGME49_226960,TGME49_236040,	16.7	21.95	28.3	0.000304646	0.00522976	0.0627571
GO:0046031	ADP metabolic process	18	3	TGME49_222020,TGME49_226960,TGME49_236040,	16.7	21.95	28.3	0.000304646	0.00522976	0.0627571
GO:0005975	carbohydrate metabolic process	85	5	TGME49_222020,TGME49_226960,TGME49_236040,TGME49_305030,TGME49_316520,	5.9	7.75	9.26	0.000405426	0.00642444	0.0835177
GO:0046939	nucleotide phosphorylation	21	3	TGME49_222020,TGME49_226960,TGME49_236040,	14.3	18.82	23.57	0.000488792	0.00671274	0.100691
GO:0006165	nucleoside diphosphate phosphorylation	21	3	TGME49_222020,TGME49_226960,TGME49_236040,	14.3	18.82	23.57	0.000488792	0.00671274	0.100691
GO:0009132	nucleoside diphosphate metabolic process	23	3	TGME49_222020,TGME49_226960,TGME49_236040,	13	17.18	21.2	0.000644076	0.00829248	0.13268
GO:0006090	pyruvate metabolic process	25	3	TGME49_222020,TGME49_226960,TGME49_236040,	12	15.81	19.27	0.000827741	0.0100303	0.170515
GO:0006091	generation of precursor metabolites and energy	60	4	TGME49_222020,TGME49_226960,TGME49_236040,TGME49_316520,	6.7	8.78	10.32	0.00101618	0.0116296	0.209332
GO:0046034	ATP metabolic process	33	3	TGME49_222020,TGME49_226960,TGME49_236040,	9.1	11.97	14.11	0.00188301	0.0204158	0.387901
GO:1901575	organic substance catabolic process	140	5	TGME49_203500,TGME49_222020,TGME49_226960,TGME49_236040,TGME49_305030,	3.6	4.7	5.42	0.00380545	0.0391961	0.783923
GO:0055086	nucleobase-containing small molecule metabolic process	93	4	TGME49_222020,TGME49_226960,TGME49_236040,TGME49_307030,	4.3	5.66	6.45	0.00508732	0.0434454	1
GO:0006163	purine nucleotide metabolic process	47	3	TGME49_222020,TGME49_226960,TGME49_236040,	6.4	8.41	9.59	0.00520167	0.0434454	1
GO:0009150	purine ribonucleotide metabolic process	48	3	TGME49_222020,TGME49_226960,TGME49_236040,	6.3	8.23	9.38	0.00551959	0.0434454	1
GO:0009056	catabolic process	155	5	TGME49_203500,TGME49_222020,TGME49_226960,TGME49_236040,TGME49_305030,	3.2	4.25	4.87	0.00586942	0.0434454	1
GO:0019637	organophosphate metabolic process	159	5	TGME49_222020,TGME49_226960,TGME49_236040,TGME49_240930,TGME49_247360,	3.1	4.14	4.74	0.00653239	0.0434454	1
GO:0072521	purine-containing compound metabolic process	51	3	TGME49_222020,TGME49_226960,TGME49_236040,	5.9	7.75	8.78	0.00654269	0.0434454	1
GO:0009259	ribonucleotide metabolic process	53	3	TGME49_222020,TGME49_226960,TGME49_236040,	5.7	7.46	8.43	0.00728359	0.0434454	1
GO:0019693	ribose phosphate metabolic process	53	3	TGME49_222020,TGME49_226960,TGME49_236040,	5.7	7.46	8.43	0.00728359	0.0434454	1
GO:0019323	pentose catabolic process	1	1	TGME49_305030,	100	131.71	inf	0.00759241	0.0434454	1
GO:0019303	D-ribose catabolic process	1	1	TGME49_305030,	100	131.71	inf	0.00759241	0.0434454	1
GO:0016560	protein import into peroxisome matrix, docking	1	1	TGME49_248170,	100	131.71	inf	0.00759241	0.0434454	1
GO:0046365	monosaccharide catabolic process	1	1	TGME49_305030,	100	131.71	inf	0.00759241	0.0434454	1
GO:0000103	sulfate assimilation	1	1	TGME49_282230,	100	131.71	inf	0.00759241	0.0434454	1
GO:0019321	pentose metabolic process	1	1	TGME49_305030,	100	131.71	inf	0.00759241	0.0434454	1
GO:0006014	D-ribose metabolic process	1	1	TGME49_305030,	100	131.71	inf	0.00759241	0.0434454	1
GO:0006436	tryptophanyl-tRNA aminoacylation	1	1	TGME49_288360,	100	131.71	inf	0.00759241	0.0434454	1
GO:0044282	small molecule catabolic process	18	2	TGME49_203500,TGME49_305030,	11.1	14.63	17.19	0.00795529	0.0442916	1
GO:0006633	fatty acid biosynthetic process	21	2	TGME49_253880,TGME49_294820,	9.5	12.54	14.47	0.0107639	0.0583061	1
GO:1901564	organonitrogen compound metabolic process	994	14	TGME49_203500,TGME49_222020,TGME49_226960,TGME49_235315,TGME49_235390,TGME49_236040,TGME49_240930,TGME49_247550,TGME49_251690,TGME49_254430,TGME49_286150,TGME49_288360,TGME49_294820,TGME49_307030,	1.4	1.86	2.37	0.0110385	0.0583061	1
GO:0072330	monocarboxylic acid biosynthetic process	23	2	TGME49_253880,TGME49_294820,	8.7	11.45	13.08	0.0128449	0.0661512	1
GO:0006112	energy reserve metabolic process	2	1	TGME49_316520,	50	65.86	134.22	0.0151287	0.0692557	1
GO:0006434	seryl-tRNA aminoacylation	2	1	TGME49_251690,	50	65.86	134.22	0.0151287	0.0692557	1
GO:0005978	glycogen biosynthetic process	2	1	TGME49_316520,	50	65.86	134.22	0.0151287	0.0692557	1
GO:0005977	glycogen metabolic process	2	1	TGME49_316520,	50	65.86	134.22	0.0151287	0.0692557	1
GO:0006002	fructose 6-phosphate metabolic process	2	1	TGME49_226960,	50	65.86	134.22	0.0151287	0.0692557	1
GO:0008150	biological process	2663	27	TGME49_203500,TGME49_206350,TGME49_218470,TGME49_222020,TGME49_226960,TGME49_235315,TGME49_235390,TGME49_236040,TGME49_240930,TGME49_247360,TGME49_247550,TGME49_248170,TGME49_248670,TGME49_251690,TGME49_253880,TGME49_254430,TGME49_255480,TGME49_267470,TGME49_282230,TGME49_286150,TGME49_288360,TGME49_290890,TGME49_294820,TGME49_305030,TGME49_305120,TGME49_307030,TGME49_316520,	1	1.34	2.17	0.0189193	0.0767509	1
GO:0009117	nucleotide metabolic process	77	3	TGME49_222020,TGME49_226960,TGME49_236040,	3.9	5.13	5.67	0.0200787	0.0767509	1
GO:0045454	cell redox homeostasis	30	2	TGME49_218470,TGME49_255480,	6.7	8.78	9.8	0.0213621	0.0767509	1
GO:0006753	nucleoside phosphate metabolic process	79	3	TGME49_222020,TGME49_226960,TGME49_236040,	3.8	5	5.52	0.0214826	0.0767509	1
GO:0042851	L-alanine metabolic process	3	1	TGME49_203500,	33.3	43.9	67.09	0.0226092	0.0767509	1
GO:0006073	cellular glucan metabolic process	3	1	TGME49_316520,	33.3	43.9	67.09	0.0226092	0.0767509	1
GO:0044042	glucan metabolic process	3	1	TGME49_316520,	33.3	43.9	67.09	0.0226092	0.0767509	1
GO:0042853	L-alanine catabolic process	3	1	TGME49_203500,	33.3	43.9	67.09	0.0226092	0.0767509	1
GO:0042026	protein refolding	3	1	TGME49_247550,	33.3	43.9	67.09	0.0226092	0.0767509	1
GO:0009080	pyruvate family amino acid catabolic process	3	1	TGME49_203500,	33.3	43.9	67.09	0.0226092	0.0767509	1
GO:0009078	pyruvate family amino acid metabolic process	3	1	TGME49_203500,	33.3	43.9	67.09	0.0226092	0.0767509	1
GO:0009250	glucan biosynthetic process	3	1	TGME49_316520,	33.3	43.9	67.09	0.0226092	0.0767509	1
GO:0006524	alanine catabolic process	3	1	TGME49_203500,	33.3	43.9	67.09	0.0226092	0.0767509	1
GO:0006522	alanine metabolic process	3	1	TGME49_203500,	33.3	43.9	67.09	0.0226092	0.0767509	1
GO:1901135	carbohydrate derivative metabolic process	144	4	TGME49_222020,TGME49_226960,TGME49_236040,TGME49_307030,	2.8	3.66	4.06	0.0227267	0.0767509	1
GO:0006631	fatty acid metabolic process	31	2	TGME49_253880,TGME49_294820,	6.5	8.5	9.46	0.0227272	0.0767509	1
GO:1902600	proton transmembrane transport	32	2	TGME49_203500,TGME49_248670,	6.3	8.23	9.14	0.0241276	0.0801661	1
GO:0055085	transmembrane transport	155	4	TGME49_203500,TGME49_248170,TGME49_248670,TGME49_305120,	2.6	3.4	3.75	0.0288414	0.0905226	1
GO:0044238	primary metabolic process	1582	18	TGME49_203500,TGME49_222020,TGME49_226960,TGME49_235315,TGME49_235390,TGME49_236040,TGME49_240930,TGME49_247360,TGME49_247550,TGME49_251690,TGME49_253880,TGME49_254430,TGME49_286150,TGME49_288360,TGME49_294820,TGME49_305030,TGME49_307030,TGME49_316520,	1.1	1.5	1.96	0.0300191	0.0905226	1
GO:0043545	molybdopterin cofactor metabolic process	4	1	TGME49_240930,	25	32.93	44.72	0.0300344	0.0905226	1
GO:0019720	Mo-molybdopterin cofactor metabolic process	4	1	TGME49_240930,	25	32.93	44.72	0.0300344	0.0905226	1
GO:0006777	Mo-molybdopterin cofactor biosynthetic process	4	1	TGME49_240930,	25	32.93	44.72	0.0300344	0.0905226	1
GO:0051189	prosthetic group metabolic process	4	1	TGME49_240930,	25	32.93	44.72	0.0300344	0.0905226	1
GO:0006418	tRNA aminoacylation for protein translation	37	2	TGME49_251690,TGME49_288360,	5.4	7.12	7.83	0.031639	0.0905226	1
GO:0043039	tRNA aminoacylation	37	2	TGME49_251690,TGME49_288360,	5.4	7.12	7.83	0.031639	0.0905226	1
GO:0043038	amino acid activation	37	2	TGME49_251690,TGME49_288360,	5.4	7.12	7.83	0.031639	0.0905226	1
GO:0098662	inorganic cation transmembrane transport	37	2	TGME49_203500,TGME49_248670,	5.4	7.12	7.83	0.031639	0.0905226	1
GO:0019725	cellular homeostasis	38	2	TGME49_218470,TGME49_255480,	5.3	6.93	7.61	0.0332391	0.0912968	1
GO:0098660	inorganic ion transmembrane transport	38	2	TGME49_203500,TGME49_248670,	5.3	6.93	7.61	0.0332391	0.0912968	1
GO:0033365	protein localization to organelle	38	2	TGME49_206350,TGME49_248170,	5.3	6.93	7.61	0.0332391	0.0912968	1
GO:0098655	cation transmembrane transport	39	2	TGME49_203500,TGME49_248670,	5.1	6.75	7.4	0.0348706	0.0928357	1
GO:0006520	cellular amino acid metabolic process	97	3	TGME49_203500,TGME49_251690,TGME49_288360,	3.1	4.07	4.44	0.0364983	0.0928357	1
GO:0072662	protein localization to peroxisome	5	1	TGME49_248170,	20	26.34	33.53	0.0374047	0.0928357	1
GO:0072663	establishment of protein localization to peroxisome	5	1	TGME49_248170,	20	26.34	33.53	0.0374047	0.0928357	1
GO:0015919	peroxisomal membrane transport	5	1	TGME49_248170,	20	26.34	33.53	0.0374047	0.0928357	1
GO:0016558	protein import into peroxisome matrix	5	1	TGME49_248170,	20	26.34	33.53	0.0374047	0.0928357	1
GO:0006625	protein targeting to peroxisome	5	1	TGME49_248170,	20	26.34	33.53	0.0374047	0.0928357	1
GO:0043574	peroxisomal transport	5	1	TGME49_248170,	20	26.34	33.53	0.0374047	0.0928357	1
GO:0042592	homeostatic process	43	2	TGME49_218470,TGME49_255480,	4.7	6.13	6.67	0.0416992	0.102262	1
GO:0071704	organic substance metabolic process	1648	18	TGME49_203500,TGME49_222020,TGME49_226960,TGME49_235315,TGME49_235390,TGME49_236040,TGME49_240930,TGME49_247360,TGME49_247550,TGME49_251690,TGME49_253880,TGME49_254430,TGME49_286150,TGME49_288360,TGME49_294820,TGME49_305030,TGME49_307030,TGME49_316520,	1.1	1.44	1.84	0.0446067	0.104686	1
GO:0035437	maintenance of protein localization in endoplasmic reticulum	6	1	TGME49_206350,	16.7	21.95	26.82	0.0447204	0.104686	1
GO:0006621	protein retention in ER lumen	6	1	TGME49_206350,	16.7	21.95	26.82	0.0447204	0.104686	1
GO:0072595	maintenance of protein localization in organelle	6	1	TGME49_206350,	16.7	21.95	26.82	0.0447204	0.104686	1
GO:0034220	ion transmembrane transport	46	2	TGME49_203500,TGME49_248670,	4.3	5.73	6.22	0.0471237	0.109073	1

### Sheet: Fig4J
ID	Name	Bgd count	Result count	Result gene list	Pct of bgd	Fold enrichment	Odds ratio	P-value	Benjamini	Bonferroni
GO:0007017	microtubule-based process	83	7	TGME49_221620,TGME49_249365,TGME49_249840,TGME49_262480,TGME49_266960,TGME49_286932,TGME49_316400,	8.4	12.41	16.7	1.00102855958e-06	0.000160165	0.000160165
GO:0006184	obsolete GTP catabolic process	8	3	TGME49_221620,TGME49_266960,TGME49_316400,	37.5	55.2	96.12	1.56770817068e-05	0.00125417	0.00250833
GO:0051258	protein polymerization	18	3	TGME49_221620,TGME49_266960,TGME49_316400,	16.7	24.53	31.97	0.000218054	0.0111871	0.0348886
GO:0007018	microtubule-based movement	48	4	TGME49_249365,TGME49_249840,TGME49_262480,TGME49_286932,	8.3	12.27	14.93	0.000279679	0.0111871	0.0447486
GO:0006928	movement of cell or subcellular component	51	4	TGME49_249365,TGME49_249840,TGME49_262480,TGME49_286932,	7.8	11.55	13.97	0.000354056	0.0113298	0.0566489
GO:0009211	pyrimidine deoxyribonucleoside triphosphate metabolic process	1	1	TGME49_233140,	100	147.21	inf	0.00679321	0.0639361	1
GO:0046078	dUMP metabolic process	1	1	TGME49_233140,	100	147.21	inf	0.00679321	0.0639361	1
GO:0051270	regulation of cellular component movement	1	1	TGME49_269850,	100	147.21	inf	0.00679321	0.0639361	1
GO:0060632	regulation of microtubule-based movement	1	1	TGME49_269850,	100	147.21	inf	0.00679321	0.0639361	1
GO:0009223	pyrimidine deoxyribonucleotide catabolic process	1	1	TGME49_233140,	100	147.21	inf	0.00679321	0.0639361	1
GO:0009213	pyrimidine deoxyribonucleoside triphosphate catabolic process	1	1	TGME49_233140,	100	147.21	inf	0.00679321	0.0639361	1
GO:0046080	dUTP metabolic process	1	1	TGME49_233140,	100	147.21	inf	0.00679321	0.0639361	1
GO:0009149	pyrimidine nucleoside triphosphate catabolic process	1	1	TGME49_233140,	100	147.21	inf	0.00679321	0.0639361	1
GO:0046081	dUTP catabolic process	1	1	TGME49_233140,	100	147.21	inf	0.00679321	0.0639361	1
GO:0003352	regulation of cilium movement	1	1	TGME49_269850,	100	147.21	inf	0.00679321	0.0639361	1
GO:0006226	dUMP biosynthetic process	1	1	TGME49_233140,	100	147.21	inf	0.00679321	0.0639361	1
GO:0006244	pyrimidine nucleotide catabolic process	1	1	TGME49_233140,	100	147.21	inf	0.00679321	0.0639361	1
GO:0034622	cellular protein-containing complex assembly	74	3	TGME49_221620,TGME49_266960,TGME49_316400,	4.1	5.97	6.68	0.0133688	0.0747124	1
GO:0009204	deoxyribonucleoside triphosphate catabolic process	2	1	TGME49_233140,	50	73.6	150.61	0.0135416	0.0747124	1
GO:0072529	pyrimidine-containing compound catabolic process	2	1	TGME49_233140,	50	73.6	150.61	0.0135416	0.0747124	1
GO:0009157	deoxyribonucleoside monophosphate biosynthetic process	2	1	TGME49_233140,	50	73.6	150.61	0.0135416	0.0747124	1
GO:0009162	deoxyribonucleoside monophosphate metabolic process	2	1	TGME49_233140,	50	73.6	150.61	0.0135416	0.0747124	1
GO:0009176	pyrimidine deoxyribonucleoside monophosphate metabolic process	2	1	TGME49_233140,	50	73.6	150.61	0.0135416	0.0747124	1
GO:0009177	pyrimidine deoxyribonucleoside monophosphate biosynthetic process	2	1	TGME49_233140,	50	73.6	150.61	0.0135416	0.0747124	1
GO:0009200	deoxyribonucleoside triphosphate metabolic process	2	1	TGME49_233140,	50	73.6	150.61	0.0135416	0.0747124	1
GO:0009143	nucleoside triphosphate catabolic process	2	1	TGME49_233140,	50	73.6	150.61	0.0135416	0.0747124	1
GO:0006116	NADH oxidation	2	1	TGME49_209150,	50	73.6	150.61	0.0135416	0.0747124	1
GO:0006734	NADH metabolic process	2	1	TGME49_209150,	50	73.6	150.61	0.0135416	0.0747124	1
GO:0032886	regulation of microtubule-based process	2	1	TGME49_269850,	50	73.6	150.61	0.0135416	0.0747124	1
GO:0065003	protein-containing complex assembly	81	3	TGME49_221620,TGME49_266960,TGME49_316400,	3.7	5.45	6.07	0.0170382	0.0875481	1
GO:0009264	deoxyribonucleotide catabolic process	3	1	TGME49_233140,	33.3	49.07	75.29	0.0202455	0.0875481	1
GO:0009394	2'-deoxyribonucleotide metabolic process	3	1	TGME49_233140,	33.3	49.07	75.29	0.0202455	0.0875481	1
GO:0009221	pyrimidine deoxyribonucleotide biosynthetic process	3	1	TGME49_233140,	33.3	49.07	75.29	0.0202455	0.0875481	1
GO:0046385	deoxyribose phosphate biosynthetic process	3	1	TGME49_233140,	33.3	49.07	75.29	0.0202455	0.0875481	1
GO:0046386	deoxyribose phosphate catabolic process	3	1	TGME49_233140,	33.3	49.07	75.29	0.0202455	0.0875481	1
GO:0009219	pyrimidine deoxyribonucleotide metabolic process	3	1	TGME49_233140,	33.3	49.07	75.29	0.0202455	0.0875481	1
GO:0009265	2'-deoxyribonucleotide biosynthetic process	3	1	TGME49_233140,	33.3	49.07	75.29	0.0202455	0.0875481	1
GO:0043933	protein-containing complex subunit organization	90	3	TGME49_221620,TGME49_266960,TGME49_316400,	3.3	4.91	5.43	0.0225106	0.0947813	1
GO:0019674	NAD metabolic process	4	1	TGME49_209150,	25	36.8	50.18	0.0269052	0.107621	1
GO:0032879	regulation of localization	4	1	TGME49_269850,	25	36.8	50.18	0.0269052	0.107621	1
GO:0009147	pyrimidine nucleoside triphosphate metabolic process	5	1	TGME49_233140,	20	29.44	37.63	0.0335209	0.116594	1
GO:0009263	deoxyribonucleotide biosynthetic process	5	1	TGME49_233140,	20	29.44	37.63	0.0335209	0.116594	1
GO:0006388	tRNA splicing, via endonucleolytic cleavage and ligation	5	1	TGME49_232640,	20	29.44	37.63	0.0335209	0.116594	1
GO:0009166	nucleotide catabolic process	5	1	TGME49_233140,	20	29.44	37.63	0.0335209	0.116594	1
GO:0019692	deoxyribose phosphate metabolic process	5	1	TGME49_233140,	20	29.44	37.63	0.0335209	0.116594	1
GO:0000394	RNA splicing, via endonucleolytic cleavage and ligation	5	1	TGME49_232640,	20	29.44	37.63	0.0335209	0.116594	1
GO:0099111	microtubule-based transport	6	1	TGME49_249365,	16.7	24.53	30.1	0.040093	0.125782	1
GO:1901292	nucleoside phosphate catabolic process	6	1	TGME49_233140,	16.7	24.53	30.1	0.040093	0.125782	1
GO:0030705	cytoskeleton-dependent intracellular transport	6	1	TGME49_249365,	16.7	24.53	30.1	0.040093	0.125782	1
GO:0010970	transport along microtubule	6	1	TGME49_249365,	16.7	24.53	30.1	0.040093	0.125782	1
GO:0042073	intraciliary transport	6	1	TGME49_249365,	16.7	24.53	30.1	0.040093	0.125782	1
GO:0022607	cellular component assembly	114	3	TGME49_221620,TGME49_266960,TGME49_316400,	2.6	3.87	4.24	0.0412824	0.127023	1
GO:0016043	cellular component organization	198	4	TGME49_221620,TGME49_249365,TGME49_266960,TGME49_316400,	2	2.97	3.28	0.0436054	0.130868	1
GO:1901136	carbohydrate derivative catabolic process	7	1	TGME49_233140,	14.3	21.03	25.08	0.0466216	0.130868	1
GO:0009130	pyrimidine nucleoside monophosphate biosynthetic process	7	1	TGME49_233140,	14.3	21.03	25.08	0.0466216	0.130868	1
GO:0009129	pyrimidine nucleoside monophosphate metabolic process	7	1	TGME49_233140,	14.3	21.03	25.08	0.0466216	0.130868	1
GO:0009262	deoxyribonucleotide metabolic process	7	1	TGME49_233140,	14.3	21.03	25.08	0.0466216	0.130868	1

### Sheet: Fig4K
ID	Name	Bgd count	Result count	Result gene list	Pct of bgd	Fold enrichment	Odds ratio	P-value	Benjamini	Bonferroni
GO:0060271	cilium assembly	18	3	TGME49_215320,TGME49_233330,TGME49_284670,	16.7	32.08	43.17	9.64649835108e-05	0.00206738	0.00897124
GO:0120031	plasma membrane bounded cell projection assembly	18	3	TGME49_215320,TGME49_233330,TGME49_284670,	16.7	32.08	43.17	9.64649835108e-05	0.00206738	0.00897124
GO:0030031	cell projection assembly	18	3	TGME49_215320,TGME49_233330,TGME49_284670,	16.7	32.08	43.17	9.64649835108e-05	0.00206738	0.00897124
GO:0000226	microtubule cytoskeleton organization	21	3	TGME49_215320,TGME49_284670,TGME49_320560,	14.3	27.5	35.95	0.000155609	0.00206738	0.0144717
GO:0044782	cilium organization	21	3	TGME49_215320,TGME49_233330,TGME49_284670,	14.3	27.5	35.95	0.000155609	0.00206738	0.0144717
GO:0030030	cell projection organization	21	3	TGME49_215320,TGME49_233330,TGME49_284670,	14.3	27.5	35.95	0.000155609	0.00206738	0.0144717
GO:0120036	plasma membrane bounded cell projection organization	21	3	TGME49_215320,TGME49_233330,TGME49_284670,	14.3	27.5	35.95	0.000155609	0.00206738	0.0144717
GO:0070925	organelle assembly	25	3	TGME49_215320,TGME49_233330,TGME49_284670,	12	23.1	29.39	0.000265411	0.0030854	0.0246832
GO:0007010	cytoskeleton organization	26	3	TGME49_215320,TGME49_284670,TGME49_320560,	11.5	22.21	28.11	0.000298997	0.00308964	0.0278067
GO:0003341	cilium movement	7	2	TGME49_215320,TGME49_233330,	28.6	55	82.9	0.000536363	0.00498818	0.0498818
GO:0070286	axonemal dynein complex assembly	8	2	TGME49_215320,TGME49_284670,	25	48.12	69.07	0.000712867	0.00602697	0.0662966
GO:0007017	microtubule-based process	83	4	TGME49_215320,TGME49_233330,TGME49_284670,TGME49_320560,	4.8	9.28	11.28	0.000796134	0.00617004	0.0740405
GO:0001578	microtubule bundle formation	11	2	TGME49_215320,TGME49_284670,	18.2	35	46.02	0.00138691	0.00921302	0.128982
GO:0035082	axoneme assembly	11	2	TGME49_215320,TGME49_284670,	18.2	35	46.02	0.00138691	0.00921302	0.128982
GO:0022607	cellular component assembly	114	4	TGME49_215320,TGME49_233330,TGME49_284670,TGME49_320560,	3.5	6.75	8.05	0.00259139	0.0160666	0.240999
GO:0006996	organelle organization	119	4	TGME49_215320,TGME49_233330,TGME49_284670,TGME49_320560,	3.4	6.47	7.69	0.00302983	0.0176109	0.281774
GO:0034622	cellular protein-containing complex assembly	74	3	TGME49_215320,TGME49_284670,TGME49_320560,	4.1	7.8	9.02	0.00631944	0.0345711	0.587708
GO:0065003	protein-containing complex assembly	81	3	TGME49_215320,TGME49_284670,TGME49_320560,	3.7	7.13	8.2	0.00812	0.0419533	0.75516
GO:0036158	outer dynein arm assembly	2	1	TGME49_215320,	50	96.25	199.12	0.0103637	0.04381	0.96382
GO:0001539	cilium or flagellum-dependent cell motility	2	1	TGME49_233330,	50	96.25	199.12	0.0103637	0.04381	0.96382
GO:0060285	cilium-dependent cell motility	2	1	TGME49_233330,	50	96.25	199.12	0.0103637	0.04381	0.96382
GO:0060294	cilium movement involved in cell motility	2	1	TGME49_233330,	50	96.25	199.12	0.0103637	0.04381	0.96382
GO:0043933	protein-containing complex subunit organization	90	3	TGME49_215320,TGME49_284670,TGME49_320560,	3.3	6.42	7.33	0.0108407	0.0438343	1
GO:0044085	cellular component biogenesis	193	4	TGME49_215320,TGME49_233330,TGME49_284670,TGME49_320560,	2.1	3.99	4.61	0.016467	0.0638097	1
GO:0016043	cellular component organization	198	4	TGME49_215320,TGME49_233330,TGME49_284670,TGME49_320560,	2	3.89	4.48	0.0179364	0.0667234	1
GO:0007018	microtubule-based movement	48	2	TGME49_215320,TGME49_233330,	4.2	8.02	8.94	0.0252861	0.0824677	1
GO:0040011	locomotion	5	1	TGME49_233330,	20	38.5	49.75	0.0257157	0.0824677	1
GO:0048870	cell motility	5	1	TGME49_233330,	20	38.5	49.75	0.0257157	0.0824677	1
GO:0051674	localization of cell	5	1	TGME49_233330,	20	38.5	49.75	0.0257157	0.0824677	1
GO:0006928	movement of cell or subcellular component	51	2	TGME49_215320,TGME49_233330,	3.9	7.55	8.38	0.0283114	0.0877653	1

### Sheet: Fig4L
Sample	MedianZscore	SD	ymin	ymax
EES1	-1.12567	0.622816	-1.74848	-0.502852
EES2-A	0.0816728	0.778316	-0.696643	0.859989
EES2-B	0.451917	0.765529	-0.313612	1.21745
EES3-A	0.394988	0.657829	-0.262841	1.05282
EES3-B	-0.206582	0.419695	-0.626277	0.213113
EES4-A	-0.412489	0.656524	-1.06901	0.244035
EES4-B	0.479507	0.629638	-0.150131	1.10914
EES5	-0.659124	1.44721	-2.10634	0.78809
